# GAF is essential for zygotic genome activation and chromatin accessibility in the early *Drosophila* embryo

**DOI:** 10.1101/2020.07.15.204248

**Authors:** Marissa M. Gaskill, Tyler J. Gibson, Elizabeth D. Larson, Melissa M. Harrison

## Abstract

Following fertilization, the genomes of the germ cells are reprogrammed to form the totipotent embryo. Pioneer transcription factors are essential for remodeling the chromatin and driving the initial wave of zygotic gene expression. In *Drosophila melanogaster*, the pioneer factor Zelda is essential for development through this dramatic period of reprogramming, known as the maternal-to-zygotic transition (MZT). However, it was unknown whether additional pioneer factors were required for this transition. We identified an additional maternally encoded factor required for development through the MZT, GAGA Factor (GAF). GAF is necessary to activate widespread zygotic transcription and to remodel the chromatin accessibility landscape. We demonstrated that Zelda preferentially controls expression of the earliest transcribed genes, while genes expressed during widespread activation are predominantly dependent on GAF. Thus, progression through the MZT requires coordination of multiple pioneer-like factors, and we propose that as development proceeds control is gradually transferred from Zelda to GAF.
