## Supplemental File 4 for "GAF is essential for zygotic genome activation and chromatin accessibility in the early *Drosophila* embryo"

### Sheet: Fisher's exact tests
Datasets	Contingency table	Down-regulated	Up-regulated	Fisher's exact test P-value (two-sided)	Odds Ratio	log2(odds ratio)
GAFdeGradFP vs sfGFP-GAF(N) control total RNA-seq (this work)	GAF-bound	397	99	p-value < 2.2e-16	3.85826	1.94795
stage 5 GAF-sfGFP(C) ChIP-seq (this work)	non GAF-bound	487	469
	Contingency table	Up-regulated	Down-regulated	Fisher's exact test P-value (two-sided)	Odds Ratio	log2(odds ratio)
GAFdeGradFP vs sfGFP-GAF(N) control total RNA-seq (this work)	Maternal	226	90	p-value < 2.2e-16	18.4558	4.206
Lott et al. 2011	Zygotic	54	399
	Contingency table	GAF down-reg	not GAF down-reg	Fisher's exact test P-value (two-sided)	Odds Ratio	log2(odds ratio)
GAFdeGradFP vs sfGFP-GAF(N) control total RNA-seq (this work)	Zld down-reg	135	189	p-value < 2.2e-16	8.95973	3.16346
McDaniel et al. 2019	not Zld down-reg	749	9399
	Contingency table	GAF up-reg	not GAF up-reg	Fisher's exact test P-value (two-sided)	Odds Ratio	log2(odds ratio)
GAFdeGradFP vs sfGFP-GAF(N) control total RNA-seq (this work)	Zld up-reg	29	563	p-value = 0.6403	0.892677	-0.16379
McDaniel et al. 2019	not Zld up-reg	539	9341
GAFdeGradFP vs sfGFP-GAF(N) control total RNA-seq (this work)	Contingency table	GAF down only	All Zld down	Fisher's exact test P-value (two-sided)	Odds Ratio	log2(odds ratio)
McDaniel et al. 2019	Late/later	97	25	p-value = 1.327e-14	8.77057	3.13267
Li et al. 2014	Early/mid	35	80
sfGFP-GAF(N) control vs sfGFP-GAF(N); zld-RNAi ChIP (this work)	Contingency table	Co-bound	not co-bound	Fisher's exact test P-value (two-sided)	Odds Ratio	log2(odds ratio)
sfGFP-GAF(C) stage 5 ChIP (this work)	down GAF binding	51	50	p-value = 4.828e-05	2.29289	1.19717
Harrsion et al. 2011,	unchanged GAF binding	1131	2543
Zld ChIP in sfGFP-GAF(N) (this work)
sfGFP-GAF(N) control vs sfGFP-GAF(N); zld-RNAi GAF ChIP (this work)	Contingency table	Co-bound	not co-bound	Fisher's exact test P-value (two-sided)	Odds Ratio	log2(odds ratio)
sfGFP-GAF(C) stage 5 ChIP (this work)	up GAF binding	6	19	p-value = 0.5231	0.710078	-0.49395
Harrsion et al. 2011,	unchanged GAF binding	1131	2543
Zld ChIP in sfGFP-GAF(N) (this work)
sfGFP-GAF(N) control vs GAFdeGradFP Zld ChIP (this work)	Contingency table	Co-bound	not co-bound	Fisher's exact test P-value (two-sided)	Odds Ratio	log2(odds ratio)
sfGFP-GAF(C) stage 5 ChIP (this work)	down Zld binding	1	85	p-value = 1.706e-07	0.0469487	-4.41277
Harrsion et al. 2011,	unchanged Zld binding	1182	4716
sfGFP-GAF(N) GAF ChIP (this work)
sfGFP-GAF(N) control vs GAFdeGradFP Zld ChIP (this work)	Contingency table	Co-bound	not co-bound	Fisher's exact test P-value (two-sided)	Odds Ratio	log2(odds ratio)
sfGFP-GAF(C) stage 5 ChIP (this work)	up Zld binding	5	14	p-value = 0.5635	1.42485	0.51081
Harrsion et al. 2011,	unchanged Zld binding	1182	4716
sfGFP-GAF(N) GAF ChIP (this work)
sfGFP-GAF(N) control vs sfGFP-GAF(N); zld-RNAi GAF ChIP (this work)	Contingency table	Zld bound, dependent	Not Zld bound, dependent	Fisher's exact test P-value (two-sided)	Odds Ratio	log2(odds ratio)
sfGFP-GAF(C) stage 5 ChIP (this work)	down GAF bind	38	63	p-value < 2.2e-16	16.8071	4.071
Harrsion et al. 2011,	non-significant GAF bind	127	3547
Zld ChIP in sfGFP-GAF(N) (this work)
Hannon et al. 2017
	Contingency table	GAF bound	non GAF bound	Fisher's exact test P-value (two-sided)	Odds Ratio	log2(odds ratio)
sfGFP-GAF(N) vs GAFdeGradFP ATAC-seq (this work)	down acessible	197	410	p-value < 2.2e-16	5.27935	2.40036
GAF-sfGFP(C) stage 5 ChIP-seq (this work)	non-significant accessible	2752	30237
GAF-sfGFP(C) stage 5 ChIP-seq (this work)	Contingency table	GAF bound, GAF dependent	Not both GAF bound, dependent	Fisher's exact test P-value (two-sided)	Odds Ratio	log2(odds ratio)
sfGFP-GAF(N) vs GAFdeGradFP ATAC-seq (this work)	open at NC13 or NC12	59	6681	p-value = 5.734e-07	9.06847	3.18086
Blythe and Wieschaus, 2016	open by NC11	3	3081
Harrison et al. 2011	Contingency table	Zld bound, Zld dependent	Not both Zld bound, dependent	Fisher's exact test P-value (two-sided)	Odds Ratio	log2(odds ratio)
Hannon et al. 2017	open by NC11	1182	1902	p-value < 2.2e-16	6.51324	2.70337
Blythe and Wieschaus, 2016	open at NC13 or NC12	587	6153

### Sheet: Fluorescence - Wilcoxian Rank S
Fluroescent quantification	Nterm	Cterm	p-value = 0.5192	W = 314
	74.52	89.69
	91.58	37.6
	67.98	90.47
	39.14	104.12
	100.35	100.77
	122.8	37.99
	148.92	117.45
	119.45	106.12
	74.01	72.22
	94.49	102.14
	42.07	63.23
	138.08	78.09
	95.12	98.16
	132.45	85.88
	113.47	72.75
	122.25	125.47
	120.65	50.61
	135.37	92.95
	46.32	93.95
	41.22	86.66
	53.5	111.11
	54.66	98.54
	34.74	38.52
	45.68	27.88
	32.61	39.71
	43.71	80.66
		38.34
